# Multifaceted immune resistance landscapes in human oligodendrocytes protect against cytotoxic T cells and are dysregulated in MS brain cell subsets

**DOI:** 10.64898/2026.04.21.719872

**Authors:** Ayse Nur Menevse, Abir Hussein, Julian Sax, Antonio Sorrentino, Valentina Volpin, Nisit Khandelwal, Slava Stamova, Jasmin Mühlbauer, Nicole Schuch, Birgitta Ott-Rötzer, Antonia Engelhorn, Hannes Linder, Anchana Rathinasamy, Chih-Yeh Chen, Franziska C. Sanna, Alexander Wurzel, Leonard Bellersheim, Maria Xydia, Robert Lohmayer, Deniz Tümen, Karsten Gülow, Tillman Michels, Philipp Beckhove

## Abstract

Multiple sclerosis (MS) is a progressive neuroinflammatory demyelinating disease of the central nervous system (CNS) that remains incurable. Autoreactive myelin-specific T cells contribute to immunopathology by directly targeting and damaging oligodendrocytes *in situ*. In oligodendrocytes, several immune-modulatory functions have been described that can ameliorate immune damage. However, a systematic discovery of cell-intrinsic mechanisms that protect oligodendrocytes against T cell-derived cytotoxic mechanisms has not been performed. We used human MO3.13 oligodendrocytic cells and human antigen-specific cytotoxic T cells to conduct a high-throughput (HTP) RNAi-based screen with altogether 4155 genes to identify oligodendrocyte-intrinsic immune resistance genes (IRGs). The screen revealed 133 candidate IRGs. Among them, we validated 32, which exerted a strong immuno-protective phenotype. We studied IRG expression landscapes in human brain cell subsets from postmortem brain tissues of MS and control individuals. This revealed clustered expression of IRGs in a cell-type and oligodendrocyte subset-specific manner and differential IRG expression between MS patients and controls in distinct oligodendrocyte subclusters. ChEA3 analysis revealed cell type-specific expression of transcription factors that can drive expression of respective IRGs. Explorative molecular mode of action analyses of five selected IRGs, *STK11*, *KCNH8*, *ABCA2*, *SLC1A3* and *CHRNA1* revealed that these prevented death receptor-mediated apoptosis induced by T cell-derived cytotoxic molecules. In particular, they controlled TRAIL-induced apoptosis by suppressing JNK1 activation through interfering with several upstream pathways regulating metabolic, potassium, cholesterol, glutamate and acetylcholine homeostasis. In addition, STK11, ABCA2, and CHRNA1 regulated TRAIL-R2 surface expression contributing to increased TRAIL-sensitivity whereas KCNH8 expression in oligodendrocytes inhibited secretion of inflammatory cytokines by cytotoxic T cells. Taken together, we here demonstrate the existence of multiple co-expressed IRGs in human oligodendrocytes that regulate multifaceted mechanisms of T cell resistance and are dysregulated in oligodendrocyte subsets of MS patients.
