## Supplementary table 2 for "Multifaceted immune resistance landscapes in human oligodendrocytes protect against cytotoxic T cells and are dysregulated in MS brain cell subsets"

### Sheet: Sheet1
score_cytotoxicity	score_viability	Gene	diff_score	diffscoreRank	loess_resi	loess_resiRank
4.16	-1.65	GPR27	5.81	4992	4.74395	4992	1
4.315	-0.055	MLEC	4.37	4988	4.4465	4991	2
4.44	0.345	CD300LG	4.095	4986	4.38272	4990	3
4.245	0.37	ABCA1	3.875	4984	4.17497	4989	4
5.505	2.5	PSMA6	3.005	4938	3.99946	4988	5
3.38	-1.215	CXCR4	4.595	4991	3.89089	4987	6
3.4	-0.725	ZDHHC16	4.125	4987	3.78177	4986	7
4.76	1.895	AVPR1B	2.865	4921	3.7168	4985	8
4.1	0.96	SIGLECL1	3.14	4954	3.69628	4984	9
3.17	-0.68	STK11	3.85	4983	3.53763	4983	10
3.27	-0.22	EVC2	3.49	4973	3.47088	4982	11
3.495	0.315	PSMD11	3.18	4960	3.45286	4981	12
3.95	1.155	C1orf210	2.795	4910	3.4223	4979	13
3.12	-0.385	RRM1	3.505	4975	3.38523	4978	14
3.105	-0.4	HRK	3.505	4974	3.37581	4977	15
3.295	0.06	TMEM61	3.235	4963	3.37523	4976	16
3.365	0.22	FFAR1	3.145	4956	3.3697	4975	17
3.73	1.005	GABRB2	2.725	4897	3.29825	4974	18
2.96	-0.37	CKLF	3.33	4967	3.21961	4973	19
6.42	4.44	PSMC1	1.98	4709	3.2125	4972	20
2.785	-0.745	CEACAM6	3.53	4976	3.17293	4970	21
3.475	0.795	COMT	2.68	4885	3.17091	4969	22
3.425	0.715	CD79A	2.71	4894	3.16731	4968	23
2.645	-1.245	KCNH8	3.89	4985	3.16226	4967	24
2.655	-1.015	C20orf24	3.67	4980	3.11872	4965	25
2.39	-2.135	PSMD7	4.525	4990	3.00728	4963	26
2.805	-0.215	CLDN23	3.02	4939	3.00385	4962	27
2.385	-1.155	ISLR2	3.54	4977	2.88257	4960	28
2.585	-0.465	LSM2	3.05	4943	2.87956	4959	29
2.695	-0.01	PRPS1	2.705	4892	2.80677	4958	30
3.165	0.905	CARD19	2.26	4786	2.79505	4956	31
2.745	0.335	MAT2A	2.41	4819	2.69279	4955	32
3.01	0.83	SLC39A2	2.18	4767	2.6852	4954	33
2.485	-0.145	DISP2	2.63	4870	2.65491	4953	34
2.455	-0.185	OR5L2	2.64	4874	2.64155	4951	35
2.6	0.155	SYVN1	2.445	4826	2.63593	4950	36
3.045	0.99	SNRPE	2.055	4730	2.62263	4949	37
3.225	1.28	ABCA2	1.945	4696	2.61461	4948	38
2.29	-0.505	OR2L8	2.795	4912	2.59881	4947	39
3.1	1.135	ELFN2	1.965	4701	2.58531	4946	40
2.695	0.53	SLC39A5	2.165	4764	2.54048	4944	41
2.605	0.365	SLC31A2	2.24	4784	2.53753	4943	42
1.92	-2.465	KIR3DL3	4.385	4989	2.53148	4941	43
2.02	-1.19	PCDHA9	3.21	4961	2.52544	4940	44
2.33	-0.205	ATP13A4	2.535	4851	2.52477	4939	45
3.48	1.815	OR10Q1	1.665	4606	2.49527	4937	46
3.71	2.175	PSMC2	1.535	4547	2.4572	4934	47
2.06	-0.75	NT5E	2.81	4915	2.44945	4933	48
3.12	1.39	SMDT1	1.73	4634	2.43507	4932	49
4.69	3.4	SLC29A1	1.29	4389	2.43423	4931	50
2.78	0.91	USE1	1.87	4682	2.40701	4929	51
2.115	-0.455	LRRC37A2	2.57	4858	2.40595	4928	52
2.35	0.21	HAS1	2.14	4758	2.35955	4922	53
1.825	-1.305	FANCM	3.13	4953	2.3544	4920	54
7.21	6.1	PSMD6	1.11	4266	2.32095	4916	55
2.24	0.075	CNTNAP4	2.165	4763	2.31335	4915	56
2.87	1.225	GPR12	1.645	4598	2.29629	4912	57
2.545	0.715	CLSTN3	1.83	4667	2.28731	4911	58
2.135	-0.085	TBXA2R	2.22	4778	2.27944	4910	59
2.16	-0.025	IL2RA	2.185	4768	2.27839	4909	60
2.525	0.7	HS3ST3B1	1.825	4666	2.27587	4908	61
2.245	0.17	OR2W1	2.075	4739	2.27378	4907	62
2.225	0.13	LAPTM4A	2.095	4745	2.27274	4906	63
2.3	0.335	POLR2I	1.965	4700	2.24779	4903	64
2.94	1.405	ACO1	1.535	4546	2.2448	4902	65
3.085	1.62	OLR1	1.465	4508	2.2401	4901	66
1.925	-0.49	OR2T5	2.415	4821	2.2285	4898	67
3.39	2.07	GINM1	1.32	4414	2.21669	4897	68
3.34	2.005	IGDCC3	1.335	4427	2.21537	4896	69
2.345	0.485	SLC25A53	1.86	4680	2.21472	4895	70
1.83	-0.695	MGAT5B	2.525	4848	2.20239	4893	71
1.59	-1.9	NUP153	3.49	4972	2.19741	4892	72
2.915	1.45	TAS1R1	1.465	4510	2.18886	4891	73
1.965	-0.27	LRRN1	2.235	4782	2.18596	4889	74
1.885	-0.48	TAAR9	2.365	4809	2.18493	4888	75
2.13	0.115	ATP1A1	2.015	4721	2.18478	4887	76
1.625	-1.475	NIPA2	3.1	4949	2.18452	4886	77
2.155	0.185	TMEM220	1.97	4703	2.1766	4884	78
1.73	-0.905	RYR2	2.635	4871	2.1645	4882	79
1.805	-0.65	C1orf162	2.455	4827	2.16298	4881	80
2.015	-0.065	IL10RA	2.08	4742	2.15083	4877	81
1.725	-0.77	OR51A2	2.495	4838	2.12052	4874	82
1.675	-0.92	SLC1A3	2.595	4861	2.11362	4872	83
2.905	1.555	CNOT3	1.35	4435	2.10586	4869	84
3.12	1.86	TMEM51	1.26	4369	2.10246	4868	85
2.595	1.105	C16orf54	1.49	4519	2.09969	4867	86
2.07	0.17	GRP	1.9	4685	2.09878	4866	87
2.66	1.21	PLXDC1	1.45	4504	2.09621	4865	88
2.015	0.09	OR5B3	1.925	4690	2.08142	4863	89
4.395	3.475	CNOT1	0.92	4104	2.07352	4861	90
1.925	-0.045	OR1C1	1.97	4702	2.05215	4857	91
2.695	1.33	ADAM18	1.365	4446	2.0509	4856	92
2.185	0.495	TRHR	1.69	4623	2.04936	4855	93
1.92	-0.045	DLL1	1.965	4699	2.04715	4854	94
3.995	3.045	POLR2H	0.95	4132	2.04371	4852	95
1.515	-1.14	GPR156	2.655	4878	2.00913	4846	96
8.085	7.21	PSMD1	0.875	4073	1.97888	4842	97
3.56	2.595	ATRAID	0.965	4148	1.97871	4841	98
1.49	-1.115	LYSMD3	2.605	4863	1.97829	4840	99
1.875	0.025	SIGLEC1	1.85	4673	1.97112	4839	100
1.64	-0.55	SMIM8	2.19	4771	1.9645	4838	101
1.855	0	TMEM219	1.855	4676	1.96232	4837	102
1.785	-0.16	EFNB1	1.945	4698	1.96118	4836	103
3.155	2.115	HLA-G	1.04	4206	1.94775	4833	104
1.425	-1.23	HCN2	2.655	4879	1.9391	4831	105
1.685	-0.33	IDH1	2.015	4724	1.9294	4830	106
1.685	-0.33	CHRNA1	2.015	4723	1.9294	4829	107
1.46	-1.005	EIF2S1	2.465	4829	1.92116	4827	108
2.17	0.705	SLC25A17	1.465	4509	1.91802	4825	109
1.485	-0.875	ELOVL7	2.36	4806	1.91113	4822	110
1.905	0.255	RNFT1	1.65	4600	1.89261	4821	111
1.815	0.08	SLC22A24	1.735	4636	1.88604	4820	112
1.465	-0.815	FHIT	2.28	4791	1.87389	4818	113
2.31	1.015	CDH2	1.295	4395	1.87197	4816	114
1.33	-1.36	TNFRSF1A	2.69	4890	1.86983	4815	115
3.625	2.815	POLR2B	0.81	3997	1.8651	4813	116
2.125	0.72	SLC38A11	1.405	4480	1.86445	4812	117
1.375	-1.095	TM2D3	2.47	4831	1.85853	4810	118
1.545	-0.515	PDE3B	2.06	4735	1.85733	4809	119
1.755	0.02	OR2D3	1.735	4635	1.85337	4808	120
2.53	1.385	NINJ1	1.145	4289	1.84848	4807	121
1.36	-1.115	PIK3IP1	2.475	4832	1.84829	4806	122
1.5	-0.61	OR2AK2	2.11	4749	1.84482	4805	123
3.65	2.87	EEF1A1	0.78	3952	1.84476	4804	124
1.795	0.13	PAFAH1B2	1.665	4607	1.84274	4803	125
2.77	1.74	MS4A10	1.03	4201	1.8395	4802	126
1.335	-1.185	CCR9	2.52	4845	1.83933	4801	127
2.065	0.665	CADM4	1.4	4474	1.83572	4800	128
1.27	-1.475	PIEZO1	2.745	4903	1.82952	4798	129
3.97	3.27	NCLN	0.7	3853	1.82699	4796	130
2.54	1.435	CLCN7	1.105	4256	1.8242	4793	131
1.395	-0.885	TAS2R16	2.28	4792	1.82394	4792	132
1.42	-0.785	PPP2CA	2.205	4775	1.82002	4790	133
1.28	-1.36	SIK3	2.64	4872	1.81983	4789	134
