## Supplementary table 3 for "Multifaceted immune resistance landscapes in human oligodendrocytes protect against cytotoxic T cells and are dysregulated in MS brain cell subsets"

### Sheet: Sheet1
Gene	Protein name	References
SLAMF1	SLAMF1	1
PVR	CD155	2
BTLA	CD272	2
LGALS9	Gal-9	2
SIGLEC10	SIGLEC10	3
SIGLEC15	SIGLEC15	3
VISTA	V-type immunoglobulin domain-containing suppressor of T-cell activation	4
SLAMF8	SLAMF8	1
LGALS3	Gal-3	5
HHLA2	HHLA2	4
NECTIN3	Nectin-3	5
TIGIT	TIGIT	2
CTLA4	CTLA-4	2
HLA-F	HLA-F	6
CD276	B7-H3	4
CLEC4G	LSECtin	5
LY9	SLAMF3	1
ARG1	ARG1	7
PTDSS2	PTDSS2	8
CD86	B7-2	2
TNFRSF14	HVEM	2
CEACAM1	CEACAM1	5
CD274	PD-L1	2
CD84	CD84 (SLAM family member 5)	1
IDO1	IDO	5
KIR3DL3	Killer cell immunoglobulin-like receptor 3DL3	9
CD47	CD47	10
SLAMF6	SLAMF6	1
PDCD1LG2	PD-L2	2
CD200	CD200	5
CD48	SLAMF2	1
SIGLEC9	SIGLEC9	3
SLAMF7	SLAMF7	1
SLAMF9	SLAMF9	1
LAG3	LAG-3	2
CD244	SLAMF4	1
IGSF11	VSIG3	5
ENTPD1	CD39	11
SELPLG	P-selectin glycoprotein ligand 1	5
HAVCR2	TIM-3	2
HLA-E	HLA-E	5
CD80	B7-1	2
CD24	CD24	10
SELL	L-selectin	12
STAB1	STAB1	13
HLA-G	HLA-G	14
SIGLEC1	Siglec-1	3
OLR1	LOX-1	15
NT5E	CD73	11
CEACAM6	CEACAM6	16
References
1.	Luo G, Ni R, Huang X, Li Y, Luo D. The role of signaling lymphocytic activation molecule (SLAM) family receptors in health and disease progression: Focusing on cancer and therapy. Clin Immunol. 2025;280:110574.
2.	Wykes MN, Lewin SR. Immune checkpoint blockade in infectious diseases. Nat Rev Immunol. 2018;18(2):91–104.
3.	Duan S, Paulson JC. Siglecs as Immune Cell Checkpoints in Disease. Annu Rev Immunol. 2020;38:365–95.
4.	Poniewierska-Baran A, Sobolak K, Niedzwiedzka-Rystwej P, Plewa P, Pawlik A. Immunotherapy Based on Immune Checkpoint Molecules and Immune Checkpoint Inhibitors in Gastric Cancer-Narrative Review. Int J Mol Sci. 2024;25(12).
5.	Borgeaud M, Sandoval J, Obeid M, Banna G, Michielin O, Addeo A, et al. Novel targets for immune-checkpoint inhibition in cancer. Cancer Treat Rev. 2023;120:102614.
6.	Burian A, Wang KL, Finton KA, Lee N, Ishitani A, Strong RK, et al. HLA-F and MHC-I Open Conformers Bind Natural Killer Cell Ig-Like Receptor KIR3DS1. PLoS One. 2016;11(9):e0163297.
7.	Wang H, Zhou F, Qin W, Yang Y, Li X, Liu R. Metabolic regulation of myeloid-derived suppressor cells in tumor immune microenvironment: targets and therapeutic strategies. Theranostics. 2025;15(6):2159–84.
8.	Birge RB, Boeltz S, Kumar S, Carlson J, Wanderley J, Calianese D, et al. Phosphatidylserine is a global immunosuppressive signal in efferocytosis, infectious disease, and cancer. Cell Death Differ. 2016;23(6):962–78.
9.	Burke KP, Chaudhri A, Freeman GJ, Sharpe AH. The B7:CD28 family and friends: Unraveling coinhibitory interactions. Immunity. 2024;57(2):223–44.
10.	Liu Y, Wang Y, Yang Y, Weng L, Wu Q, Zhang J, et al. Emerging phagocytosis checkpoints in cancer immunotherapy. Signal Transduct Target Ther. 2023;8(1):104.
11.	Allard B, Longhi MS, Robson SC, Stagg J. The ectonucleotidases CD39 and CD73: Novel checkpoint inhibitor targets. Immunol Rev. 2017;276(1):121–44.
12.	Ivetic A, Hoskins Green HL, Hart SJ. L-selectin: A Major Regulator of Leukocyte Adhesion, Migration and Signaling. Front Immunol. 2019;10:1068.
13.	Gurung JL, Tamang RL, Madduri L, Bennett RG, Harris EN, Denton PW, et al. Stabilin-1 in Tumor-Associated Macrophages: A Potential Therapeutic Target in Cancer Immunotherapy. Biology (Basel). 2025;14(9).
14.	Palma MB, Tronik-Le Roux D, Amin G, Castaneda S, Mobbs AM, Scarafia MA, et al. HLA-G gene editing in tumor cell lines as a novel alternative in cancer immunotherapy. Sci Rep. 2021;11(1):22158.
15.	Zhang M, Fu Q, Jiang B, Yang Z, Chen Q, Chen P, et al. OLR1 is closely related to poor prognosis and immune cell infiltration in gastric cancer. Sci Rep. 2025;15(1):41611.
16.	Pinkert J, Boehm HH, Trautwein M, Doecke WD, Wessel F, Ge Y, et al. T cell-mediated elimination of cancer cells by blocking CEACAM6-CEACAM1 interaction. Oncoimmunology. 2022;11(1):2008110.
