## Supplementary table 4 for "Multifaceted immune resistance landscapes in human oligodendrocytes protect against cytotoxic T cells and are dysregulated in MS brain cell subsets"

### Sheet: Sheet1
Gene	Exclusion criteria
PSMA6	Subunit of the 26S proteasome, critical for protein degradation.
CXCR4	Known immune-regulatory role.
ZDHHC16	Involved in protein post-translational modification.
AVPR1B	Invovled in cell proliferation.
SIGLECL1	Limited functional characterization.
PSMD11	Subunit of the 26S proteasome, critical for protein degradation.
C1orf210	Limited functional characterization.
RRM1	Involved in dNTP production for DNA replication/repair.
TMEM61	Limited functional characterization.
CKLF	Known immune-regulatory role.
PSMC1	Subunit of the 26S proteasome, critical for protein degradation.
CEACAM6	Known immune resitance phenotype
PSMD7	Subunit of the 26S proteasome, critical for protein degradation.
CLDN23	Important for tight junction assembly.
LSM2	Involved in RNA processing.
CARD19	Known immune-regulatory role.
SLC39A2	Involved in metal ion homeostasis.
OR5L2	Olfactory receptor GPCR; sensory signaling.
SNRPE	Involved in pre-mRNA splicing.
OR2L8	Olfactory receptor GPCR; sensory signaling.
SLC39A5	Involved in metal ion homeostasis.
KIR3DL3	Known immune-regulatory role.
ATP13A4	Limited functional characterization.
OR10Q1	Olfactory receptor GPCR; sensory signaling.
PSMC2	Subunit of the 26S proteasome, critical for protein degradation.
NT5E	Known immune resitance phenotype
SMDT1	Essential for mitochondrial Ca2+ uptake.
SLC29A1	Involved in the transport of nucleosides.
USE1	Invoveld in vesicle trafficking.
FANCM	Involved in DNA repair.
PSMD6	Subunit of the 26S proteasome, critical for protein degradation.
CNTNAP4	Invoveld in cell adhesion.
TBXA2R	Involved in vasoconstriction.
IL2RA	Known immune-regulatory role.
HS3ST3B1	Involved in protein post-translational modification.
OR2W1	Olfactory receptor GPCR; sensory signaling.
POLR2I	Core component of RNA polymerase II (Pol II), crucial for transcription.
ACO1	Involved in metal ion homeostasis.
OLR1	Known immune-regulatory role.
OR2T5	Olfactory receptor GPCR; sensory signaling.
GINM1	Limited functional characterization.
SLC25A53	Limited functional characterization.
NUP153	Component of the nuclear pore complex (NPC), crucial for nuclear-cytoplasmic transport.
TAS1R1	Taste receptor; GPCR heterodimer for umami sensing.
ATP1A1	Involved in metal ion homeostasis.
NIPA2	Involved in metal ion homeostasis.
IL10RA	Known immune-regulatory role.
OR51A2	Olfactory receptor GPCR; sensory signaling.
CNOT3	Involved in mRNA degration.
TMEM51	Limited functional characterization.
C16orf54	Limited functional characterization.
OR5B3	Olfactory receptor GPCR; sensory signaling.
CNOT1	Involved in mRNA degration.
OR1C1	Olfactory receptor GPCR; sensory signaling.
ADAM18	Testis-specific expression.
TRHR	Endocrine tissue-specific expression.
POLR2H	Common component of RNA polymerases I, II and III, crucial for transcription.
PSMD1	Subunit of the 26S proteasome, critical for protein degradation.
ATRAID	Crucial for bone mineralization.
LYSMD3	Known immune-regulatory role.
TMEM219	Known immune-regulatory role.
HLA-G	Known immune-regulatory role.
EIF2S1	Involved in initiation of mRNA translation.
RNFT1	Involved in protein degradation.
SLC22A24	Kidney-specific expression.
FHIT	Involved in DNA repair.
CDH2	Involved in cell adhesion.
POLR2B	Catalytic core component of RNA polymerase II (Pol II), essential for transcription of protein-coding genes.
SLC38A11	Inovlved in pH regulation.
OR2D3	Olfactory receptor GPCR; sensory signaling.
PIK3IP1	Known immune-regulatory role.
OR2AK2	Olfactory receptor GPCR; sensory signaling.
EEF1A1	Involved in the translation.
PAFAH1B2	Known immune-regulatory role.
MS4A10	Known immune-regulatory role.
CCR9	Known immune resitance phenotype
PIEZO1	Involved in cell adhesion.
NCLN	Involved in protein insertion into ER membrane and protein stabilization.
CLCN7	Inovlved in pH regulation.
TAS2R16	Bitter taste receptor GPCR; sensory signaling.
PPP2CA	Catalytic subunit of protein phosphatase 2A, involved in multiple signaling pathways regulating cell survival.
