## Supplementary table 5 for "Multifaceted immune resistance landscapes in human oligodendrocytes protect against cytotoxic T cells and are dysregulated in MS brain cell subsets"

### Sheet: Sheet1
Gene	Subcellular Location	Protein category
MLEC	Endoplasmic reticulum membrane	Single-pass type I membrane protein
ABCA1	Membrane, endosme	Multi-pass membrane protein
STK11	Nucleus & cytoplasm	Kinase
EVC2	Nucleus & cell membrane	Single-pass type I membrane protein
HRK	Mitochondria membrane	Single-pass membrane protein
FFAR1	Membrane	GPCR; Multi-pass membrane protein
COMT	Membrane, secreted form --> cytoplasm	Single-pass type II membrane protein
KCNH8	Membrane	Multi-pass membrane protein
C20orf24	Endoplasmic reticulum membrane; Mitochondrion inner membrane	Multi-pass membrane protein
ISLR2	Membrane	Single-pass membrane protein
PRPS1	Cytosol	Kinase
MAT2A	Cytosol	methionine adenosyltransferase complex
SYVN1	Endoplasmic reticulum membrane	Multi-pass membrane protein
ABCA2	lysosome and endosome membrane	Multi-pass membrane protein
PCDHA9	Cell membrane	Single-pass type I membrane protein
HAS1	Cell membrane	Multi-pass membrane protein
CLSTN3	Cell membrane, Endoplasmic reticulum, Golgi apparatus, Membrane; postsynaptic membrane	Single-pass type I membrane protein
IGDCC3	Membrane	Single-pass membrane protein
LRRN1	Membrane	Single-pass type I membrane protein
C1orf162	Membrane	Single-pass membrane protein
SLC1A3	Membrane	Multi-pass membrane protein
GRP	Secreted	Secreted peptide
PLXDC1	Membrane	Single-pass type I membrane protein
SMIM8	Membrane	Single-pass membrane protein
EFNB1	Membrane	Single-pass type I membrane protein
HCN2	Membrane	Multi-pass membrane protein
IDH1	Cytoplasm, cytosol, peroxisome	Kinase
CHRNA1	Postsynaptic cell membrane ; cell membrane	Multi-pass membrane protein
ELOVL7	Endoplasmic reticulum membrane	Multi-pass membrane protein
TNFRSF1A	Golgi membrane, cell membrane, secreted	Single-pass type I membrane protein
TM2D3	Membrane	Multi-pass membrane protein
CADM4	Membrane	Single-pass type I membrane protein
